# Modeling of African population history using *f*-statistics can be highly biased and is not addressed by previously suggested SNP ascertainment schemes

**DOI:** 10.1101/2023.01.22.525077

**Authors:** Pavel Flegontov, Ulaş Işıldak, Robert Maier, Eren Yüncü, Piya Changmai, David Reich

## Abstract

*f*-statistics have emerged as a first line of analysis for making inferences about demographic history from genome-wide data. These statistics can provide strong evidence for either admixture or cladality, which can be robust to substantial rates of errors or missing data. *f*-statistics are guaranteed to be unbiased under “SNP ascertainment” (analyzing non-randomly chosen subsets of single nucleotide polymorphisms) only if it relies on a population that is an outgroup for all groups analyzed. However, ascertainment on a true outgroup that is not co-analyzed with other populations is often impractical and uncommon in the literature. In this study focused on practical rather than theoretical aspects of SNP ascertainment, we show that many non-outgroup ascertainment schemes lead to false rejection of true demographic histories, as well as to failure to reject incorrect models. But the bias introduced by common ascertainments such as the 1240K panel is mostly limited to situations when more than one sub-Saharan African and/or archaic human groups (Neanderthals and Denisovans) or non-human outgroups are co-modelled, for example, *f*_*4*_-statistics involving one non-African group, two African groups, and one archaic group. Analyzing panels of SNPs polymorphic in archaic humans, which has been suggested as a solution for the ascertainment problem, cannot fix all these problems since for some classes of *f*-statistics it is not a clean outgroup ascertainment, and in other cases it demonstrates relatively low power to reject incorrect demographic models since it provides a relatively small number of variants common in anatomically modern humans. And due to the paucity of high-coverage archaic genomes, archaic individuals used for ascertainment often act as sole representatives of the respective groups in an analysis, and we show that this approach is highly problematic. By carrying out large numbers of simulations of diverse demographic histories, we find that bias in inferences based on *f*-statistics introduced by non-outgroup ascertainment can be minimized if the derived allele frequency spectrum in the population used for ascertainment approaches the spectrum that existed at the root of all groups being co-analyzed. Ascertaining on sites with variants common in a diverse group of African individuals provides a good approximation to such a set of SNPs, addressing the great majority of biases and also retaining high statistical power for studying population history. Such a “pan-African” ascertainment, although not completely problem-free, allows unbiased exploration of demographic models for the widest set of archaic and modern human populations, as compared to the other ascertainment schemes we explored.
