## Supplementary Table 1 for "Modeling of African population history using *f*-statistics can be highly biased and is not addressed by previously suggested SNP ascertainment schemes"

### Sheet: Suppl. Table 1
individual ID	sex	group name	modern/ancient	meta-population	meta-population, abbreviated	data source	missing data fraction
Altai	F	Altai Neanderthal	ancient	archaic humans	ARCH	cteam-lite (Mallick et al. 2016)	0.338141
Denisova	F	Denisovan	ancient	archaic humans	ARCH	cteam-lite (Mallick et al. 2016)	0.343987
Loschbour	M	WHG Loschbour	ancient	Europeans and Caucasians	EUR	cteam-lite (Mallick et al. 2016)	0.349071
Stuttgart	F	LBK Stuttgart	ancient	Middle Eastern groups	ME	cteam-lite (Mallick et al. 2016)	0.352745
Ust_Ishim	M	Ust Ishim	ancient	Ust'-Ishim	UI	cteam-lite (Mallick et al. 2016)	0.346042
S_BantuHerero-1	M	Bantu Herero	modern	Africans	AFR	cteam-lite (Mallick et al. 2016)	0.153684
S_BantuHerero-2	M	Bantu Herero	modern	Africans	AFR	cteam-lite (Mallick et al. 2016)	0.165666
S_BantuKenya-1	M	Bantu Kenya	modern	Africans	AFR	cteam-lite (Mallick et al. 2016)	0.161772
S_BantuKenya-2	F	Bantu Kenya	modern	Africans	AFR	cteam-lite (Mallick et al. 2016)	0.151923
S_BantuTswana-1	M	Bantu Tswana	modern	Africans	AFR	cteam-lite (Mallick et al. 2016)	0.1538
S_BantuTswana-2	M	Bantu Tswana	modern	Africans	AFR	cteam-lite (Mallick et al. 2016)	0.155585
S_Biaka-1	M	Biaka	modern	Africans	AFR	cteam-lite (Mallick et al. 2016)	0.158215
S_Biaka-2	M	Biaka	modern	Africans	AFR	cteam-lite (Mallick et al. 2016)	0.164367
B_Dinka-3	M	Dinka	modern	Africans	AFR	cteam-lite (Mallick et al. 2016)	0.211613
S_Dinka-1	M	Dinka	modern	Africans	AFR	cteam-lite (Mallick et al. 2016)	0.171706
S_Dinka-2	M	Dinka	modern	Africans	AFR	cteam-lite (Mallick et al. 2016)	0.173653
S_Esan-1	M	Esan	modern	Africans	AFR	cteam-lite (Mallick et al. 2016)	0.160667
S_Esan-2	F	Esan	modern	Africans	AFR	cteam-lite (Mallick et al. 2016)	0.157726
S_Gambian-1	M	Gambian	modern	Africans	AFR	cteam-lite (Mallick et al. 2016)	0.164109
S_Gambian-2	F	Gambian	modern	Africans	AFR	cteam-lite (Mallick et al. 2016)	0.157031
S_Igbo-1	M	Igbo	modern	Africans	AFR	cteam-lite (Mallick et al. 2016)	0.16183
S_Igbo-2	F	Igbo	modern	Africans	AFR	cteam-lite (Mallick et al. 2016)	0.151592
B_Ju_hoan_North-4	M	Juǀʼhoan North	modern	Africans	AFR	cteam-lite (Mallick et al. 2016)	0.175315
S_Ju_hoan_North-1	M	Juǀʼhoan North	modern	Africans	AFR	cteam-lite (Mallick et al. 2016)	0.171385
S_Ju_hoan_North-2	M	Juǀʼhoan North	modern	Africans	AFR	cteam-lite (Mallick et al. 2016)	0.184706
S_Ju_hoan_North-3	M	Juǀʼhoan North	modern	Africans	AFR	cteam-lite (Mallick et al. 2016)	0.199117
S_Khomani_San-1	F	Khomani San	modern	Africans	AFR	cteam-lite (Mallick et al. 2016)	0.158892
S_Khomani_San-2	F	Khomani San	modern	Africans	AFR	cteam-lite (Mallick et al. 2016)	0.157637
S_Kongo-2	F	Kongo	modern	Africans	AFR	cteam-lite (Mallick et al. 2016)	0.167215
S_Lemande-1	F	Lemande	modern	Africans	AFR	cteam-lite (Mallick et al. 2016)	0.173754
S_Lemande-2	M	Lemande	modern	Africans	AFR	cteam-lite (Mallick et al. 2016)	0.15849
S_Luhya-1	F	Luhya	modern	Africans	AFR	cteam-lite (Mallick et al. 2016)	0.157164
S_Luhya-2	M	Luhya	modern	Africans	AFR	cteam-lite (Mallick et al. 2016)	0.163261
S_Luo-1	M	Luo	modern	Africans	AFR	cteam-lite (Mallick et al. 2016)	0.159556
S_Luo-2	F	Luo	modern	Africans	AFR	cteam-lite (Mallick et al. 2016)	0.164036
B_Mandenka-3	M	Mandenka	modern	Africans	AFR	cteam-lite (Mallick et al. 2016)	0.178729
S_Mandenka-1	M	Mandenka	modern	Africans	AFR	cteam-lite (Mallick et al. 2016)	0.167239
S_Mandenka-2	F	Mandenka	modern	Africans	AFR	cteam-lite (Mallick et al. 2016)	0.164139
B_Mbuti-4	M	Mbuti	modern	Africans	AFR	cteam-lite (Mallick et al. 2016)	0.177128
S_Mbuti-1	M	Mbuti	modern	Africans	AFR	cteam-lite (Mallick et al. 2016)	0.173896
S_Mbuti-2	F	Mbuti	modern	Africans	AFR	cteam-lite (Mallick et al. 2016)	0.187483
S_Mbuti-3	M	Mbuti	modern	Africans	AFR	cteam-lite (Mallick et al. 2016)	0.180078
S_Mende-1	M	Mende	modern	Africans	AFR	cteam-lite (Mallick et al. 2016)	0.159546
S_Mende-2	F	Mende	modern	Africans	AFR	cteam-lite (Mallick et al. 2016)	0.157351
B_Yoruba-3	M	Yoruba	modern	Africans	AFR	cteam-lite (Mallick et al. 2016)	0.179258
S_Yoruba-1	F	Yoruba	modern	Africans	AFR	cteam-lite (Mallick et al. 2016)	0.169655
S_Yoruba-2	M	Yoruba	modern	Africans	AFR	cteam-lite (Mallick et al. 2016)	0.168259
S_Masai-1	M	Masai	modern	Africans admixed with Eurasians (Fan et al. 2019)	AFR_adm	cteam-lite (Mallick et al. 2016)	0.166277
S_Masai-2	M	Masai	modern	Africans admixed with Eurasians (Fan et al. 2019)	AFR_adm	cteam-lite (Mallick et al. 2016)	0.117426
S_Mozabite-1	M	Mozabite	modern	Africans admixed with Eurasians (Fan et al. 2019)	AFR_adm	cteam-lite (Mallick et al. 2016)	0.165702
S_Mozabite-2	F	Mozabite	modern	Africans admixed with Eurasians (Fan et al. 2019)	AFR_adm	cteam-lite (Mallick et al. 2016)	0.163439
S_Saharawi-1	M	Saharawi	modern	Africans admixed with Eurasians (Fan et al. 2019)	AFR_adm	cteam-lite (Mallick et al. 2016)	0.16295
S_Saharawi-2	M	Saharawi	modern	Africans admixed with Eurasians (Fan et al. 2019)	AFR_adm	cteam-lite (Mallick et al. 2016)	0.160696
S_Somali-1	F	Somali	modern	Africans admixed with Eurasians (Fan et al. 2019)	AFR_adm	cteam-lite (Mallick et al. 2016)	0.155959
Chimp	M	chimpanzee	modern	chimpanzee	Chimp	cteam-lite (Mallick et al. 2016)	0
S_Ami-1	M	Ami	modern	East Asians	EAS	cteam-lite (Mallick et al. 2016)	0.169774
S_Ami-2	M	Ami	modern	East Asians	EAS	cteam-lite (Mallick et al. 2016)	0.158883
S_Atayal-1	M	Atayal	modern	East Asians	EAS	cteam-lite (Mallick et al. 2016)	0.165254
S_Burmese-1	M	Burmese	modern	East Asians	EAS	cteam-lite (Mallick et al. 2016)	0.160591
S_Burmese-2	M	Burmese	modern	East Asians	EAS	cteam-lite (Mallick et al. 2016)	0.161475
S_Cambodian-1	M	Cambodian	modern	East Asians	EAS	cteam-lite (Mallick et al. 2016)	0.159089
S_Cambodian-2	F	Cambodian	modern	East Asians	EAS	cteam-lite (Mallick et al. 2016)	0.155253
B_Dai-4	M	Dai	modern	East Asians	EAS	cteam-lite (Mallick et al. 2016)	0.182306
S_Dai-1	F	Dai	modern	East Asians	EAS	cteam-lite (Mallick et al. 2016)	0.16329
S_Dai-2	M	Dai	modern	East Asians	EAS	cteam-lite (Mallick et al. 2016)	0.16443
S_Dai-3	F	Dai	modern	East Asians	EAS	cteam-lite (Mallick et al. 2016)	0.168069
S_Dusun-1	F	Dusun	modern	East Asians	EAS	cteam-lite (Mallick et al. 2016)	0.159161
S_Dusun-2	F	Dusun	modern	East Asians	EAS	cteam-lite (Mallick et al. 2016)	0.164613
B_Han-3	M	Han	modern	East Asians	EAS	cteam-lite (Mallick et al. 2016)	0.185134
S_Han-1	F	Han	modern	East Asians	EAS	cteam-lite (Mallick et al. 2016)	0.155632
S_Han-2	M	Han	modern	East Asians	EAS	cteam-lite (Mallick et al. 2016)	0.174293
S_Igorot-1	F	Igorot	modern	East Asians	EAS	cteam-lite (Mallick et al. 2016)	0.164184
S_Igorot-2	M	Igorot	modern	East Asians	EAS	cteam-lite (Mallick et al. 2016)	0.164181
S_Japanese-1	M	Japanese	modern	East Asians	EAS	cteam-lite (Mallick et al. 2016)	0.160625
S_Japanese-2	F	Japanese	modern	East Asians	EAS	cteam-lite (Mallick et al. 2016)	0.162501
S_Japanese-3	M	Japanese	modern	East Asians	EAS	cteam-lite (Mallick et al. 2016)	0.157501
S_Kinh-1	F	Kinh	modern	East Asians	EAS	cteam-lite (Mallick et al. 2016)	0.162921
S_Kinh-2	M	Kinh	modern	East Asians	EAS	cteam-lite (Mallick et al. 2016)	0.154382
S_Korean-1	M	Korean	modern	East Asians	EAS	cteam-lite (Mallick et al. 2016)	0.158626
S_Korean-2	F	Korean	modern	East Asians	EAS	cteam-lite (Mallick et al. 2016)	0.169265
S_Lahu-1	F	Lahu	modern	East Asians	EAS	cteam-lite (Mallick et al. 2016)	0.158692
S_Lahu-2	M	Lahu	modern	East Asians	EAS	cteam-lite (Mallick et al. 2016)	0.156892
S_Miao-1	M	Miao	modern	East Asians	EAS	cteam-lite (Mallick et al. 2016)	0.172508
S_Miao-2	F	Miao	modern	East Asians	EAS	cteam-lite (Mallick et al. 2016)	0.176924
S_Mongola-1	M	Mongola	modern	East Asians	EAS	cteam-lite (Mallick et al. 2016)	0.168573
S_Mongola-2	F	Mongola	modern	East Asians	EAS	cteam-lite (Mallick et al. 2016)	0.166119
S_Naxi-1	M	Naxi	modern	East Asians	EAS	cteam-lite (Mallick et al. 2016)	0.162475
S_Naxi-2	M	Naxi	modern	East Asians	EAS	cteam-lite (Mallick et al. 2016)	0.174666
S_Naxi-3	F	Naxi	modern	East Asians	EAS	cteam-lite (Mallick et al. 2016)	0.174691
S_She-1	F	She	modern	East Asians	EAS	cteam-lite (Mallick et al. 2016)	0.209615
S_She-2	M	She	modern	East Asians	EAS	cteam-lite (Mallick et al. 2016)	0.167794
T_Sherpa-1	M	Sherpa	modern	East Asians	EAS	cteam-lite (Mallick et al. 2016)	0.166906
T_Sherpa-2	F	Sherpa	modern	East Asians	EAS	cteam-lite (Mallick et al. 2016)	0.156541
S_Thai-1	M	Thai	modern	East Asians	EAS	cteam-lite (Mallick et al. 2016)	0.164884
S_Thai-2	F	Thai	modern	East Asians	EAS	cteam-lite (Mallick et al. 2016)	0.186737
T_Tibetan-1	F	Tibetan	modern	East Asians	EAS	cteam-lite (Mallick et al. 2016)	0.15554
T_Tibetan-2	F	Tibetan	modern	East Asians	EAS	cteam-lite (Mallick et al. 2016)	0.166401
S_Tu-1	M	Tu	modern	East Asians	EAS	cteam-lite (Mallick et al. 2016)	0.158346
S_Tu-2	F	Tu	modern	East Asians	EAS	cteam-lite (Mallick et al. 2016)	0.179747
S_Tujia-1	M	Tujia	modern	East Asians	EAS	cteam-lite (Mallick et al. 2016)	0.160621
S_Tujia-2	F	Tujia	modern	East Asians	EAS	cteam-lite (Mallick et al. 2016)	0.226424
S_Xibo-1	M	Xibo	modern	East Asians	EAS	cteam-lite (Mallick et al. 2016)	0.214575
S_Xibo-2	M	Xibo	modern	East Asians	EAS	cteam-lite (Mallick et al. 2016)	0.163121
S_Yi-1	M	Yi	modern	East Asians	EAS	cteam-lite (Mallick et al. 2016)	0.230972
S_Yi-2	F	Yi	modern	East Asians	EAS	cteam-lite (Mallick et al. 2016)	0.205818
S_Abkhasian-1	M	Abkhasian	modern	Europeans and Caucasians	EUR	cteam-lite (Mallick et al. 2016)	0.170165
S_Abkhasian-2	M	Abkhasian	modern	Europeans and Caucasians	EUR	cteam-lite (Mallick et al. 2016)	0.168414
S_Adygei-1	M	Adygei	modern	Europeans and Caucasians	EUR	cteam-lite (Mallick et al. 2016)	0.154932
S_Adygei-2	F	Adygei	modern	Europeans and Caucasians	EUR	cteam-lite (Mallick et al. 2016)	0.158998
S_Albanian-1	F	Albanian	modern	Europeans and Caucasians	EUR	cteam-lite (Mallick et al. 2016)	0.168312
S_Armenian-1	M	Armenian	modern	Europeans and Caucasians	EUR	cteam-lite (Mallick et al. 2016)	0.15569
S_Armenian-2	M	Armenian	modern	Europeans and Caucasians	EUR	cteam-lite (Mallick et al. 2016)	0.152679
S_Basque-1	M	Basque	modern	Europeans and Caucasians	EUR	cteam-lite (Mallick et al. 2016)	0.158292
S_Basque-2	F	Basque	modern	Europeans and Caucasians	EUR	cteam-lite (Mallick et al. 2016)	0.164127
S_Bergamo-1	M	Bergamo	modern	Europeans and Caucasians	EUR	cteam-lite (Mallick et al. 2016)	0.161107
S_Bergamo-2	F	Bergamo	modern	Europeans and Caucasians	EUR	cteam-lite (Mallick et al. 2016)	0.157347
S_Bulgarian-1	M	Bulgarian	modern	Europeans and Caucasians	EUR	cteam-lite (Mallick et al. 2016)	0.155705
S_Bulgarian-2	M	Bulgarian	modern	Europeans and Caucasians	EUR	cteam-lite (Mallick et al. 2016)	0.168911
S_Chechen-1	M	Chechen	modern	Europeans and Caucasians	EUR	cteam-lite (Mallick et al. 2016)	0.1568
B_Crete-1	F	Crete	modern	Europeans and Caucasians	EUR	cteam-lite (Mallick et al. 2016)	0.1697
B_Crete-2	M	Crete	modern	Europeans and Caucasians	EUR	cteam-lite (Mallick et al. 2016)	0.167612
S_Czech-2	M	Czech	modern	Europeans and Caucasians	EUR	cteam-lite (Mallick et al. 2016)	0.164728
S_English-1	M	English	modern	Europeans and Caucasians	EUR	cteam-lite (Mallick et al. 2016)	0.166685
S_English-2	F	English	modern	Europeans and Caucasians	EUR	cteam-lite (Mallick et al. 2016)	0.167804
S_Estonian-1	M	Estonian	modern	Europeans and Caucasians	EUR	cteam-lite (Mallick et al. 2016)	0.152507
S_Estonian-2	M	Estonian	modern	Europeans and Caucasians	EUR	cteam-lite (Mallick et al. 2016)	0.169769
S_Finnish-1	F	Finnish	modern	Europeans and Caucasians	EUR	cteam-lite (Mallick et al. 2016)	0.165977
S_Finnish-2	M	Finnish	modern	Europeans and Caucasians	EUR	cteam-lite (Mallick et al. 2016)	0.120373
S_Finnish-3	M	Finnish	modern	Europeans and Caucasians	EUR	cteam-lite (Mallick et al. 2016)	0.137222
B_French-3	M	French	modern	Europeans and Caucasians	EUR	cteam-lite (Mallick et al. 2016)	0.167526
S_French-1	M	French	modern	Europeans and Caucasians	EUR	cteam-lite (Mallick et al. 2016)	0.168325
S_French-2	F	French	modern	Europeans and Caucasians	EUR	cteam-lite (Mallick et al. 2016)	0.174426
S_Georgian-1	M	Georgian	modern	Europeans and Caucasians	EUR	cteam-lite (Mallick et al. 2016)	0.157418
S_Georgian-2	M	Georgian	modern	Europeans and Caucasians	EUR	cteam-lite (Mallick et al. 2016)	0.149717
S_Greek-1	M	Greek	modern	Europeans and Caucasians	EUR	cteam-lite (Mallick et al. 2016)	0.165935
S_Greek-2	M	Greek	modern	Europeans and Caucasians	EUR	cteam-lite (Mallick et al. 2016)	0.161872
S_Hungarian-1	F	Hungarian	modern	Europeans and Caucasians	EUR	cteam-lite (Mallick et al. 2016)	0.154705
S_Hungarian-2	M	Hungarian	modern	Europeans and Caucasians	EUR	cteam-lite (Mallick et al. 2016)	0.153311
S_Icelandic-1	F	Icelandic	modern	Europeans and Caucasians	EUR	cteam-lite (Mallick et al. 2016)	0.162606
S_Icelandic-2	F	Icelandic	modern	Europeans and Caucasians	EUR	cteam-lite (Mallick et al. 2016)	0.163629
S_Lezgin-1	M	Lezgin	modern	Europeans and Caucasians	EUR	cteam-lite (Mallick et al. 2016)	0.154261
S_Lezgin-2	M	Lezgin	modern	Europeans and Caucasians	EUR	cteam-lite (Mallick et al. 2016)	0.159799
S_North_Ossetian-1	M	North Ossetian	modern	Europeans and Caucasians	EUR	cteam-lite (Mallick et al. 2016)	0.160459
S_North_Ossetian-2	M	North Ossetian	modern	Europeans and Caucasians	EUR	cteam-lite (Mallick et al. 2016)	0.166264
S_Norwegian-1	F	Norwegian	modern	Europeans and Caucasians	EUR	cteam-lite (Mallick et al. 2016)	0.162807
S_Orcadian-1	M	Orcadian	modern	Europeans and Caucasians	EUR	cteam-lite (Mallick et al. 2016)	0.162364
S_Orcadian-2	F	Orcadian	modern	Europeans and Caucasians	EUR	cteam-lite (Mallick et al. 2016)	0.163342
S_Polish-1	M	Polish	modern	Europeans and Caucasians	EUR	cteam-lite (Mallick et al. 2016)	0.179012
S_Russian-1	M	Russian	modern	Europeans and Caucasians	EUR	cteam-lite (Mallick et al. 2016)	0.183285
S_Russian-2	F	Russian	modern	Europeans and Caucasians	EUR	cteam-lite (Mallick et al. 2016)	0.155828
B_Sardinian-3	M	Sardinian	modern	Europeans and Caucasians	EUR	cteam-lite (Mallick et al. 2016)	0.159493
S_Sardinian-1	M	Sardinian	modern	Europeans and Caucasians	EUR	cteam-lite (Mallick et al. 2016)	0.169887
S_Sardinian-2	F	Sardinian	modern	Europeans and Caucasians	EUR	cteam-lite (Mallick et al. 2016)	0.155642
S_Spanish-1	M	Spanish	modern	Europeans and Caucasians	EUR	cteam-lite (Mallick et al. 2016)	0.160039
S_Spanish-2	F	Spanish	modern	Europeans and Caucasians	EUR	cteam-lite (Mallick et al. 2016)	0.151172
S_Turkish-1	M	Turkish	modern	Europeans and Caucasians	EUR	cteam-lite (Mallick et al. 2016)	0.154882
S_Turkish-2	F	Turkish	modern	Europeans and Caucasians	EUR	cteam-lite (Mallick et al. 2016)	0.157247
S_Tuscan-1	F	Tuscan	modern	Europeans and Caucasians	EUR	cteam-lite (Mallick et al. 2016)	0.186265
S_Tuscan-2	M	Tuscan	modern	Europeans and Caucasians	EUR	cteam-lite (Mallick et al. 2016)	0.230304
S_BedouinB-1	M	Bedouin B	modern	Middle Eastern groups	ME	cteam-lite (Mallick et al. 2016)	0.163016
S_BedouinB-2	F	Bedouin B	modern	Middle Eastern groups	ME	cteam-lite (Mallick et al. 2016)	0.160828
S_Druze-1	F	Druze	modern	Middle Eastern groups	ME	cteam-lite (Mallick et al. 2016)	0.158211
S_Druze-2	M	Druze	modern	Middle Eastern groups	ME	cteam-lite (Mallick et al. 2016)	0.156441
S_Iranian-1	M	Iranian	modern	Middle Eastern groups	ME	cteam-lite (Mallick et al. 2016)	0.159155
S_Iranian-2	M	Iranian	modern	Middle Eastern groups	ME	cteam-lite (Mallick et al. 2016)	0.15395
S_Iraqi_Jew-1	F	Iraqi Jew	modern	Middle Eastern groups	ME	cteam-lite (Mallick et al. 2016)	0.170224
S_Iraqi_Jew-2	M	Iraqi Jew	modern	Middle Eastern groups	ME	cteam-lite (Mallick et al. 2016)	0.184695
S_Jordanian-1	M	Jordanian	modern	Middle Eastern groups	ME	cteam-lite (Mallick et al. 2016)	0.191194
S_Jordanian-2	M	Jordanian	modern	Middle Eastern groups	ME	cteam-lite (Mallick et al. 2016)	0.149127
S_Jordanian-3	M	Jordanian	modern	Middle Eastern groups	ME	cteam-lite (Mallick et al. 2016)	0.159701
S_Palestinian-1	M	Palestinian	modern	Middle Eastern groups	ME	cteam-lite (Mallick et al. 2016)	0.162559
S_Palestinian-2	F	Palestinian	modern	Middle Eastern groups	ME	cteam-lite (Mallick et al. 2016)	0.117756
S_Palestinian-3	F	Palestinian	modern	Middle Eastern groups	ME	cteam-lite (Mallick et al. 2016)	0.178789
S_Samaritan-1	M	Samaritan	modern	Middle Eastern groups	ME	cteam-lite (Mallick et al. 2016)	0.16252
S_Yemenite_Jew-1	F	Yemenite Jew	modern	Middle Eastern groups	ME	cteam-lite (Mallick et al. 2016)	0.156157
S_Yemenite_Jew-2	M	Yemenite Jew	modern	Middle Eastern groups	ME	cteam-lite (Mallick et al. 2016)	0.160855
S_Chane-1	M	Chane	modern	Native Americans	AMR	cteam-lite (Mallick et al. 2016)	0.167891
S_Chipewyan-1	F	Chipewyan	modern	Native Americans	AMR	cteam-lite (Mallick et al. 2016)	0.152248
S_Chipewyan-2	M	Chipewyan	modern	Native Americans	AMR	cteam-lite (Mallick et al. 2016)	0.231491
S_Cree-1	M	Cree	modern	Native Americans	AMR	cteam-lite (Mallick et al. 2016)	0.155201
S_Cree-2	F	Cree	modern	Native Americans	AMR	cteam-lite (Mallick et al. 2016)	0.155306
B_Karitiana-3	M	Karitiana	modern	Native Americans	AMR	cteam-lite (Mallick et al. 2016)	0.177399
S_Karitiana-1	M	Karitiana	modern	Native Americans	AMR	cteam-lite (Mallick et al. 2016)	0.161723
S_Karitiana-2	F	Karitiana	modern	Native Americans	AMR	cteam-lite (Mallick et al. 2016)	0.153837
S_Mayan-1	F	Mayan	modern	Native Americans	AMR	cteam-lite (Mallick et al. 2016)	0.162672
S_Mayan-2	F	Mayan	modern	Native Americans	AMR	cteam-lite (Mallick et al. 2016)	0.153987
B_Mixe-1	F	Mixe	modern	Native Americans	AMR	cteam-lite (Mallick et al. 2016)	0.172782
S_Mixe-2	F	Mixe	modern	Native Americans	AMR	cteam-lite (Mallick et al. 2016)	0.154011
S_Mixe-3	F	Mixe	modern	Native Americans	AMR	cteam-lite (Mallick et al. 2016)	0.160273
S_Mixtec-1	M	Mixtec	modern	Native Americans	AMR	cteam-lite (Mallick et al. 2016)	0.163558
S_Mixtec-2	F	Mixtec	modern	Native Americans	AMR	cteam-lite (Mallick et al. 2016)	0.157966
S_Nahua-1	M	Nahua	modern	Native Americans	AMR	cteam-lite (Mallick et al. 2016)	0.166773
S_Nahua-2	M	Nahua	modern	Native Americans	AMR	cteam-lite (Mallick et al. 2016)	0.158227
S_Piapoco-1	F	Piapoco	modern	Native Americans	AMR	cteam-lite (Mallick et al. 2016)	0.170176
S_Piapoco-2	F	Piapoco	modern	Native Americans	AMR	cteam-lite (Mallick et al. 2016)	0.162973
S_Pima-1	M	Pima	modern	Native Americans	AMR	cteam-lite (Mallick et al. 2016)	0.162023
S_Pima-2	F	Pima	modern	Native Americans	AMR	cteam-lite (Mallick et al. 2016)	0.16423
S_Quechua-1	F	Quechua	modern	Native Americans	AMR	cteam-lite (Mallick et al. 2016)	0.156948
S_Quechua-2	M	Quechua	modern	Native Americans	AMR	cteam-lite (Mallick et al. 2016)	0.175999
S_Quechua-3	F	Quechua	modern	Native Americans	AMR	cteam-lite (Mallick et al. 2016)	0.166211
S_Surui-1	F	Surui	modern	Native Americans	AMR	cteam-lite (Mallick et al. 2016)	0.161689
S_Surui-2	F	Surui	modern	Native Americans	AMR	cteam-lite (Mallick et al. 2016)	0.157086
S_Zapotec-1	M	Zapotec	modern	Native Americans	AMR	cteam-lite (Mallick et al. 2016)	0.150876
S_Zapotec-2	M	Zapotec	modern	Native Americans	AMR	cteam-lite (Mallick et al. 2016)	0.163503
S_Hawaiian-1	M	Hawaiian	modern	Oceanians	OCE	cteam-lite (Mallick et al. 2016)	0.208815
S_Maori-1	M	Maori	modern	Oceanians	OCE	cteam-lite (Mallick et al. 2016)	0.234896
B_Australian-3	F	Australian	modern	Papuans and Aboriginal Australians	PAP	cteam-lite (Mallick et al. 2016)	0.169257
B_Australian-4	M	Australian	modern	Papuans and Aboriginal Australians	PAP	cteam-lite (Mallick et al. 2016)	0.163575
S_Bougainville-1	F	Bougainville	modern	Papuans and Aboriginal Australians	PAP	cteam-lite (Mallick et al. 2016)	0.209701
S_Bougainville-2	F	Bougainville	modern	Papuans and Aboriginal Australians	PAP	cteam-lite (Mallick et al. 2016)	0.163975
B_Papuan-15	M	Papuan	modern	Papuans and Aboriginal Australians	PAP	cteam-lite (Mallick et al. 2016)	0.168469
S_Papuan-1	M	Papuan	modern	Papuans and Aboriginal Australians	PAP	cteam-lite (Mallick et al. 2016)	0.197413
S_Papuan-10	M	Papuan	modern	Papuans and Aboriginal Australians	PAP	cteam-lite (Mallick et al. 2016)	0.163853
S_Papuan-11	M	Papuan	modern	Papuans and Aboriginal Australians	PAP	cteam-lite (Mallick et al. 2016)	0.189673
S_Papuan-12	M	Papuan	modern	Papuans and Aboriginal Australians	PAP	cteam-lite (Mallick et al. 2016)	0.163305
S_Papuan-13	F	Papuan	modern	Papuans and Aboriginal Australians	PAP	cteam-lite (Mallick et al. 2016)	0.169738
S_Papuan-14	F	Papuan	modern	Papuans and Aboriginal Australians	PAP	cteam-lite (Mallick et al. 2016)	0.165312
S_Papuan-2	M	Papuan	modern	Papuans and Aboriginal Australians	PAP	cteam-lite (Mallick et al. 2016)	0.160805
S_Papuan-3	M	Papuan	modern	Papuans and Aboriginal Australians	PAP	cteam-lite (Mallick et al. 2016)	0.20842
S_Papuan-4	M	Papuan	modern	Papuans and Aboriginal Australians	PAP	cteam-lite (Mallick et al. 2016)	0.179234
S_Papuan-5	M	Papuan	modern	Papuans and Aboriginal Australians	PAP	cteam-lite (Mallick et al. 2016)	0.163932
S_Papuan-6	M	Papuan	modern	Papuans and Aboriginal Australians	PAP	cteam-lite (Mallick et al. 2016)	0.169811
S_Papuan-7	M	Papuan	modern	Papuans and Aboriginal Australians	PAP	cteam-lite (Mallick et al. 2016)	0.161136
S_Papuan-8	M	Papuan	modern	Papuans and Aboriginal Australians	PAP	cteam-lite (Mallick et al. 2016)	0.159524
S_Papuan-9	M	Papuan	modern	Papuans and Aboriginal Australians	PAP	cteam-lite (Mallick et al. 2016)	0.154476
S_Aleut-1	M	Aleut	modern	Siberians admixed with Native Americans	AMRSIB	cteam-lite (Mallick et al. 2016)	0.156135
S_Aleut-2	F	Aleut	modern	Siberians admixed with Native Americans	AMRSIB	cteam-lite (Mallick et al. 2016)	0.152677
S_Chukchi-1	M	Chukchi	modern	Siberians admixed with Native Americans	AMRSIB	cteam-lite (Mallick et al. 2016)	0.162742
S_Eskimo_Chaplin-1	M	Eskimo Chaplin	modern	Siberians admixed with Native Americans	AMRSIB	cteam-lite (Mallick et al. 2016)	0.159682
S_Eskimo_Naukan-1	F	Eskimo Naukan	modern	Siberians admixed with Native Americans	AMRSIB	cteam-lite (Mallick et al. 2016)	0.167782
S_Eskimo_Naukan-2	F	Eskimo Naukan	modern	Siberians admixed with Native Americans	AMRSIB	cteam-lite (Mallick et al. 2016)	0.155049
S_Eskimo_Sireniki-1	M	Eskimo Sireniki	modern	Siberians admixed with Native Americans	AMRSIB	cteam-lite (Mallick et al. 2016)	0.157395
S_Eskimo_Sireniki-2	F	Eskimo Sireniki	modern	Siberians admixed with Native Americans	AMRSIB	cteam-lite (Mallick et al. 2016)	0.158211
S_Tlingit-1	M	Tlingit	modern	Siberians admixed with Native Americans	AMRSIB	cteam-lite (Mallick et al. 2016)	0.164686
S_Tlingit-2	F	Tlingit	modern	Siberians admixed with Native Americans	AMRSIB	cteam-lite (Mallick et al. 2016)	0.161089
S_Altaian-1	M	Altaian	modern	Siberians and Central Asians	CASSIB	cteam-lite (Mallick et al. 2016)	0.159961
S_Daur-2	F	Daur	modern	Siberians and Central Asians	CASSIB	cteam-lite (Mallick et al. 2016)	0.161213
S_Even-1	F	Even	modern	Siberians and Central Asians	CASSIB	cteam-lite (Mallick et al. 2016)	0.158292
S_Even-2	M	Even	modern	Siberians and Central Asians	CASSIB	cteam-lite (Mallick et al. 2016)	0.154601
S_Even-3	F	Even	modern	Siberians and Central Asians	CASSIB	cteam-lite (Mallick et al. 2016)	0.156551
S_Hazara-1	M	Hazara	modern	Siberians and Central Asians	CASSIB	cteam-lite (Mallick et al. 2016)	0.158526
S_Hazara-2	M	Hazara	modern	Siberians and Central Asians	CASSIB	cteam-lite (Mallick et al. 2016)	0.160538
S_Hezhen-1	M	Hezhen	modern	Siberians and Central Asians	CASSIB	cteam-lite (Mallick et al. 2016)	0.161667
S_Hezhen-2	F	Hezhen	modern	Siberians and Central Asians	CASSIB	cteam-lite (Mallick et al. 2016)	0.154517
S_Itelman-1	F	Itelman	modern	Siberians and Central Asians	CASSIB	cteam-lite (Mallick et al. 2016)	0.164789
S_Kyrgyz-1	M	Kyrgyz	modern	Siberians and Central Asians	CASSIB	cteam-lite (Mallick et al. 2016)	0.157504
S_Kyrgyz-2	F	Kyrgyz	modern	Siberians and Central Asians	CASSIB	cteam-lite (Mallick et al. 2016)	0.154686
S_Mansi-1	M	Mansi	modern	Siberians and Central Asians	CASSIB	cteam-lite (Mallick et al. 2016)	0.11338
S_Mansi-2	F	Mansi	modern	Siberians and Central Asians	CASSIB	cteam-lite (Mallick et al. 2016)	0.161444
S_Oroqen-1	M	Oroqen	modern	Siberians and Central Asians	CASSIB	cteam-lite (Mallick et al. 2016)	0.158725
S_Oroqen-2	F	Oroqen	modern	Siberians and Central Asians	CASSIB	cteam-lite (Mallick et al. 2016)	0.158214
S_Saami-1	F	Saami	modern	Siberians and Central Asians	CASSIB	cteam-lite (Mallick et al. 2016)	0.161327
S_Saami-2	M	Saami	modern	Siberians and Central Asians	CASSIB	cteam-lite (Mallick et al. 2016)	0.154893
S_Tajik-1	M	Tajik	modern	Siberians and Central Asians	CASSIB	cteam-lite (Mallick et al. 2016)	0.158728
S_Tajik-2	M	Tajik	modern	Siberians and Central Asians	CASSIB	cteam-lite (Mallick et al. 2016)	0.15889
S_Tubalar-1	F	Tubalar	modern	Siberians and Central Asians	CASSIB	cteam-lite (Mallick et al. 2016)	0.159916
S_Tubalar-2	F	Tubalar	modern	Siberians and Central Asians	CASSIB	cteam-lite (Mallick et al. 2016)	0.151167
S_Ulchi-1	F	Ulchi	modern	Siberians and Central Asians	CASSIB	cteam-lite (Mallick et al. 2016)	0.158277
S_Ulchi-2	F	Ulchi	modern	Siberians and Central Asians	CASSIB	cteam-lite (Mallick et al. 2016)	0.15993
S_Uygur-1	F	Uygur	modern	Siberians and Central Asians	CASSIB	cteam-lite (Mallick et al. 2016)	0.208521
S_Uygur-2	M	Uygur	modern	Siberians and Central Asians	CASSIB	cteam-lite (Mallick et al. 2016)	0.160466
S_Yakut-1	F	Yakut	modern	Siberians and Central Asians	CASSIB	cteam-lite (Mallick et al. 2016)	0.226469
S_Yakut-2	M	Yakut	modern	Siberians and Central Asians	CASSIB	cteam-lite (Mallick et al. 2016)	0.162857
S_Balochi-1	M	Balochi	modern	South Asians	SAS	cteam-lite (Mallick et al. 2016)	0.167196
S_Balochi-2	M	Balochi	modern	South Asians	SAS	cteam-lite (Mallick et al. 2016)	0.167312
S_Bengali-1	M	Bengali	modern	South Asians	SAS	cteam-lite (Mallick et al. 2016)	0.163489
S_Bengali-2	F	Bengali	modern	South Asians	SAS	cteam-lite (Mallick et al. 2016)	0.156717
S_Brahmin-1	M	Brahmin	modern	South Asians	SAS	cteam-lite (Mallick et al. 2016)	0.161603
S_Brahmin-2	M	Brahmin	modern	South Asians	SAS	cteam-lite (Mallick et al. 2016)	0.168899
S_Brahui-1	M	Brahui	modern	South Asians	SAS	cteam-lite (Mallick et al. 2016)	0.161765
S_Brahui-2	M	Brahui	modern	South Asians	SAS	cteam-lite (Mallick et al. 2016)	0.16954
S_Burusho-1	M	Burusho	modern	South Asians	SAS	cteam-lite (Mallick et al. 2016)	0.158508
S_Burusho-2	F	Burusho	modern	South Asians	SAS	cteam-lite (Mallick et al. 2016)	0.157674
S_Irula-1	M	Irula	modern	South Asians	SAS	cteam-lite (Mallick et al. 2016)	0.162517
S_Irula-2	M	Irula	modern	South Asians	SAS	cteam-lite (Mallick et al. 2016)	0.161267
S_Kalash-1	M	Kalash	modern	South Asians	SAS	cteam-lite (Mallick et al. 2016)	0.163943
S_Kalash-2	F	Kalash	modern	South Asians	SAS	cteam-lite (Mallick et al. 2016)	0.155651
S_Kapu-1	M	Kapu	modern	South Asians	SAS	cteam-lite (Mallick et al. 2016)	0.153985
S_Kapu-2	M	Kapu	modern	South Asians	SAS	cteam-lite (Mallick et al. 2016)	0.154095
BR_Kashmiri_Pandit-1	M	Kashmiri Pandit	modern	South Asians	SAS	cteam-lite (Mallick et al. 2016)	0.164267
BR_Kharia-1	M	Kharia	modern	South Asians	SAS	cteam-lite (Mallick et al. 2016)	0.165163
S_Khonda_Dora-1	M	Khonda Dora	modern	South Asians	SAS	cteam-lite (Mallick et al. 2016)	0.165697
BR_Kurumba-1	M	Kurumba	modern	South Asians	SAS	cteam-lite (Mallick et al. 2016)	0.165243
S_Kusunda-1	M	Kusunda	modern	South Asians	SAS	cteam-lite (Mallick et al. 2016)	0.164644
S_Kusunda-2	M	Kusunda	modern	South Asians	SAS	cteam-lite (Mallick et al. 2016)	0.152242
S_Madiga-1	M	Madiga	modern	South Asians	SAS	cteam-lite (Mallick et al. 2016)	0.160483
S_Madiga-2	M	Madiga	modern	South Asians	SAS	cteam-lite (Mallick et al. 2016)	0.169048
S_Makrani-1	M	Makrani	modern	South Asians	SAS	cteam-lite (Mallick et al. 2016)	0.156849
S_Makrani-2	F	Makrani	modern	South Asians	SAS	cteam-lite (Mallick et al. 2016)	0.155025
BR_Mala-1	F	Mala	modern	South Asians	SAS	cteam-lite (Mallick et al. 2016)	0.177276
S_Mala-2	M	Mala	modern	South Asians	SAS	cteam-lite (Mallick et al. 2016)	0.164033
S_Mala-3	M	Mala	modern	South Asians	SAS	cteam-lite (Mallick et al. 2016)	0.161995
BR_Onge-1	F	Onge	modern	South Asians	SAS	cteam-lite (Mallick et al. 2016)	0.169152
BR_Onge-2	F	Onge	modern	South Asians	SAS	cteam-lite (Mallick et al. 2016)	0.163765
S_Pathan-1	M	Pathan	modern	South Asians	SAS	cteam-lite (Mallick et al. 2016)	0.172755
S_Pathan-2	F	Pathan	modern	South Asians	SAS	cteam-lite (Mallick et al. 2016)	0.160619
S_Punjabi-1	M	Punjabi	modern	South Asians	SAS	cteam-lite (Mallick et al. 2016)	0.158106
S_Punjabi-2	M	Punjabi	modern	South Asians	SAS	cteam-lite (Mallick et al. 2016)	0.162017
S_Punjabi-3	F	Punjabi	modern	South Asians	SAS	cteam-lite (Mallick et al. 2016)	0.154651
S_Punjabi-4	F	Punjabi	modern	South Asians	SAS	cteam-lite (Mallick et al. 2016)	0.188814
S_Relli-1	M	Relli	modern	South Asians	SAS	cteam-lite (Mallick et al. 2016)	0.154199
S_Relli-2	M	Relli	modern	South Asians	SAS	cteam-lite (Mallick et al. 2016)	0.162509
S_Sindhi-1	M	Sindhi	modern	South Asians	SAS	cteam-lite (Mallick et al. 2016)	0.162819
S_Sindhi-2	F	Sindhi	modern	South Asians	SAS	cteam-lite (Mallick et al. 2016)	0.16161
S_Yadava-1	M	Yadava	modern	South Asians	SAS	cteam-lite (Mallick et al. 2016)	0.165243
S_Yadava-2	M	Yadava	modern	South Asians	SAS	cteam-lite (Mallick et al. 2016)	0.164472
T_Baka-1	M	Baka	modern	Africans	AFR	Fan et al. 2019	0.162232
T_Baka-2	F	Baka	modern	Africans	AFR	Fan et al. 2019	0.150447
T_Bakola-1	M	Bakola	modern	Africans	AFR	Fan et al. 2019	0.165681
T_Bakola-2	F	Bakola	modern	Africans	AFR	Fan et al. 2019	0.169432
T_Bedzan-1	M	Bedzan	modern	Africans	AFR	Fan et al. 2019	0.161508
T_Bedzan-2	F	Bedzan	modern	Africans	AFR	Fan et al. 2019	0.162677
T_Bulala-1	M	Bulala	modern	Africans	AFR	Fan et al. 2019	0.15952
T_Bulala-2	F	Bulala	modern	Africans	AFR	Fan et al. 2019	0.171707
T_Hadza-1	F	Hadza	modern	Africans	AFR	Fan et al. 2019	0.157334
T_Kaba-1	M	Kaba	modern	Africans	AFR	Fan et al. 2019	0.160158
T_Kaba-2	F	Kaba	modern	Africans	AFR	Fan et al. 2019	0.157174
T_Kikuyu-1	F	Kikuyu	modern	Africans	AFR	Fan et al. 2019	0.154061
T_Kikuyu-2	M	Kikuyu	modern	Africans	AFR	Fan et al. 2019	0.150368
T_Laka-1	M	Laka	modern	Africans	AFR	Fan et al. 2019	0.166817
T_Laka-2	F	Laka	modern	Africans	AFR	Fan et al. 2019	0.154389
T_Mada-1	F	Mada	modern	Africans	AFR	Fan et al. 2019	0.155512
T_Mada-2	M	Mada	modern	Africans	AFR	Fan et al. 2019	0.162858
T_Mursi-1	M	Mursi	modern	Africans	AFR	Fan et al. 2019	0.114319
T_Mursi-2	F	Mursi	modern	Africans	AFR	Fan et al. 2019	0.163172
T_Ngumba-1	M	Ngumba	modern	Africans	AFR	Fan et al. 2019	0.162844
T_Ngumba-2	M	Ngumba	modern	Africans	AFR	Fan et al. 2019	0.117632
T_Sengwer-1	F	Sengwer	modern	Africans	AFR	Fan et al. 2019	0.170535
T_Sengwer-2	M	Sengwer	modern	Africans	AFR	Fan et al. 2019	0.166874
T_Tikar_South-1	M	Tikar South	modern	Africans	AFR	Fan et al. 2019	0.164279
T_Tikar_South-2	F	Tikar South	modern	Africans	AFR	Fan et al. 2019	0.160463
T_Aari-1	M	Aari	modern	Africans admixed with Eurasians (Fan et al. 2019)	AFR_adm	Fan et al. 2019	0.173004
T_Aari-2	F	Aari	modern	Africans admixed with Eurasians (Fan et al. 2019)	AFR_adm	Fan et al. 2019	0.17585
T_Agaw-1	M	Agaw	modern	Africans admixed with Eurasians (Fan et al. 2019)	AFR_adm	Fan et al. 2019	0.164748
T_Agaw-2	F	Agaw	modern	Africans admixed with Eurasians (Fan et al. 2019)	AFR_adm	Fan et al. 2019	0.158261
T_Amhara-1	M	Amhara	modern	Africans admixed with Eurasians (Fan et al. 2019)	AFR_adm	Fan et al. 2019	0.173105
T_Amhara-2	F	Amhara	modern	Africans admixed with Eurasians (Fan et al. 2019)	AFR_adm	Fan et al. 2019	0.159809
T_Elmolo-1	M	Elmolo	modern	Africans admixed with Eurasians (Fan et al. 2019)	AFR_adm	Fan et al. 2019	0.151499
T_Elmolo-2	M	Elmolo	modern	Africans admixed with Eurasians (Fan et al. 2019)	AFR_adm	Fan et al. 2019	0.110181
T_Fulani-1	F	Fulani	modern	Africans admixed with Eurasians (Fan et al. 2019)	AFR_adm	Fan et al. 2019	0.154089
T_Fulani-2	M	Fulani	modern	Africans admixed with Eurasians (Fan et al. 2019)	AFR_adm	Fan et al. 2019	0.170849
T_Hadza-2	F	Hadza	modern	Africans admixed with Eurasians (Fan et al. 2019)	AFR_adm	Fan et al. 2019	0.151998
T_Iraqw-1	F	Iraqw	modern	Africans admixed with Eurasians (Fan et al. 2019)	AFR_adm	Fan et al. 2019	0.162258
T_Iraqw-2	M	Iraqw	modern	Africans admixed with Eurasians (Fan et al. 2019)	AFR_adm	Fan et al. 2019	0.150721
T_Ogiek-1	F	Ogiek	modern	Africans admixed with Eurasians (Fan et al. 2019)	AFR_adm	Fan et al. 2019	0.154414
T_Ogiek-2	M	Ogiek	modern	Africans admixed with Eurasians (Fan et al. 2019)	AFR_adm	Fan et al. 2019	0.154302
T_Rendille-1	M	Rendille	modern	Africans admixed with Eurasians (Fan et al. 2019)	AFR_adm	Fan et al. 2019	0.152941
T_Rendille-2	F	Rendille	modern	Africans admixed with Eurasians (Fan et al. 2019)	AFR_adm	Fan et al. 2019	0.156641
T_Sandawe-1	M	Sandawe	modern	Africans admixed with Eurasians (Fan et al. 2019)	AFR_adm	Fan et al. 2019	0.160717
T_Sandawe-2	F	Sandawe	modern	Africans admixed with Eurasians (Fan et al. 2019)	AFR_adm	Fan et al. 2019	0.154319
I10871	M	Shum Laka (Cameroon SMA)	ancient	Africans	AFR	Lipson et al. 2020	0.0470362
Vindija	F	Vindija Neanderthal	ancient	archaic humans	ARCH	Prüfer et al. 2017	0.338942
